# Dominant-negative mutations in *CBX1* cause a neurodevelopmental disorder

**DOI:** 10.1101/2020.09.29.319228

**Authors:** Yukiko Kuroda, Aiko Iwata-Otsubo, Kerith-Rae Dias, Suzanna E.L. Temple, Koji Nagao, Lachlan De Hayr, Ying Zhu, Shin-Ya Isobe, Gohei Nishibuchi, Sarah K Fiordaliso, Yuki Fujita, Alyssa L. Rippert, Samuel W Baker, Marco L. Leung, Daniel C. Koboldt, Adele Harman, Beth A. Keena, Izumi Kazama, Gopinath Musuwadi Subramanian, Kandamurugu Manickam, Betsy Schmalz, Maeson Latsko, Elaine H Zackai, Matt Edwards, Carey-Anne Evans, Matthew C. Dulik, Michael F. Buckley, Toshihide Yamashita, W. Timothy O’Brien, Robert J. Harvey, Chikashi Obuse, Tony Roscioli, Kosuke Izumi

## Abstract

**Purpose:** This study aimed to establish variants in *CBX1*, encoding heterochromatin protein 1β (HP1β), as a cause of a novel syndromic neurodevelopmental disorder.

**Methods:** Patients with *CBX1* variants were identified, and clinician researchers were connected using GeneMatcher and physician referrals. Clinical histories were collected from each patient. To investigate the pathogenicity of identified variants, we performed *in vitro* cellular assays, neurobehavioral and cytological analyses of neuronal cells obtained from newly generated *Cbx1* mutant mouse lines.

**Results:** In three unrelated individuals with developmental delay, hypotonia, and autistic features, we identified heterozygous *de novo* variants in *CBX1*. The identified variants were in the chromodomain, the functional domain of HP1 β, which mediates interactions with chromatin. *Cbx1* chromodomain mutant mice displayed increased latency-to-peak response, suggesting the possibility of synaptic delay or myelination deficits. Cytological and chromatin immunoprecipitation experiments confirmed the reduction of mutant HP1β binding to heterochromatin, while HP1β interactome analysis demonstrated that the majority of HP1β-interacting proteins remained unchanged between the wild-type and mutant HP1β.

**Conclusion:** These collective findings confirm the role of *CBX1* in developmental disabilities through the disruption of HP1β chromatin binding during neurocognitive development. As HP1β forms homodimers and heterodimers, mutant HP1β likely sequesters wild-type HP1β and other HP1 proteins, exerting dominant-negative effects.
