## Supplemental Table 1 for "Dominant-negative mutations in *CBX1* cause a neurodevelopmental disorder"

### Sheet: Co-IPed HP1 subtype
		Number of unique spectra				Fraction of HP1
HP1beta bait	Replicate	HP1alpha specific	HP1bata specific	HP1gamma specific	Subtype non-specific	HP1alpha specific	HP1bata specific	HP1gamma specific	Subtype non-specific
WT	3	16	28	21	10	0.213333	0.373333	0.28	0.133333
V23M		19	32	18	13	0.231707	0.390244	0.219512	0.158537
N57D		23	31	20	11	0.270588	0.364706	0.235294	0.129412
W52L		18	31	17	11	0.233766	0.402597	0.220779	0.142857
I161E		2	32	2	10	0.0434783	0.695652	0.0434783	0.217391
mock		3	5	8	2
WT	2	15	32	19	10	0.197368	0.421053	0.25	0.131579
V23M		20	36	21	11	0.227273	0.409091	0.238636	0.125
N57D		24	33	20	14	0.263736	0.362637	0.21978	0.153846
W52L		19	34	20	12	0.223529	0.4	0.235294	0.141176
I161E		2	33	6	13	0.037037	0.611111	0.111111	0.240741
mock		2	5	5	2
WT	1	9	25	17	7	0.155172	0.431034	0.293103	0.12069
V23M		14	27	16	8	0.215385	0.415385	0.246154	0.123077
N57D		18	27	20	11	0.236842	0.355263	0.263158	0.144737
W52L		14	32	16	9	0.197183	0.450704	0.225352	0.126761
I161E		0	29	0	9	0	0.763158	0	0.236842
mock		0	3	1	1

### Sheet: HP1beta interacting proteins
						Number of unique spectra																		Log10-transformed emPAI value (When no spectrum was identified, the number of unique spectra was considered as 0.8)
						Replicate 3						Replicate 2						Replicate 1						Replicate 3						Replicate 2						Replicate 1
IPI accession	Gene	Description	Number of observable peptides	IP efficiency	Reproducibility	WT	V23M	W52L	N57D	I161E	mock	WT	V23M	W52L	N57D	I161E	mock	WT	V23M	W52L	N57D	I161E	mock	WT	V23M	W52L	N57D	I161E	mock	WT	V23M	W52L	N57D	I161E	mock	WT	V23M	W52L	N57D	I161E	mock
IPI00438229	TRIM28	Isoform 1 of Transcription intermediary factor 1-beta	39	3.51626	0.944679	93	105	91	124	10	18	75	115	97	112	17	7	73	102	92	103	13	2	2.38282	2.69142	2.33131	3.1792	-0.0943543	0.277441	1.91786	2.94823	2.48576	2.87121	0.237628	-0.290921	1.86592	2.61433	2.35707	2.64003	0.0623694	-0.901926
IPI00022215	ADNP	Activity-dependent neuroprotector homeobox protein	72	3.48377	0.975839	137	120	82	122	5		112	124	122	106	4		127	115	112	116	4		1.89731	1.65721	1.10614	1.68558	-0.760962	-1.58646	1.5433	1.71391	1.68558	1.45733	-0.864983	-1.58646	1.75634	1.5861	1.5433	1.60035	-0.864983	-1.58646
IPI00000846	CHD4	Isoform 1 of Chromodomain-helicase-DNA-binding protein 4	103	3.17685	0.941103	201	169	136	172		4	166	164	164	155	10	2	159	153	149	162	2	1	1.94657	1.63073	1.29911	1.66052	-1.74364	-1.029	1.6009	1.58098	1.58098	1.49106	-0.601174	-1.33985	1.53109	1.471	1.43079	1.56104	-1.33985	-1.64576
IPI00023177	CHAF1A	Isoform 1 of Chromatin assembly factor 1 subunit A	45	2.64495	0.982336	32	43	29	51	1	1	29	58	37	41			22	48	29	44			0.617184	0.904567	0.532762	1.10015	-1.27984	-1.27984	0.532762	1.26596	0.751343	0.854253	-1.37899	-1.37899	0.318564	1.02772	0.532762	0.929479	-1.37899	-1.37899
IPI01011004	POGZ	pogo transposable element with ZNF domain isoform 5	66	2.63521	0.97045	74	65	53	70	10	1	74	65	87	67	18		71	60	58	61	21		1.08705	0.937374	0.728658	1.02109	-0.37937	-1.44973	1.08705	0.937374	1.29679	0.971045	-0.0585793	-1.54816	1.03766	0.85195	0.81721	0.86919	0.0336519	-1.54816
IPI00064212	ZNF828	Zinc finger protein 828	57	2.51509	0.966798	61	51	34	48	3		58	49	53	44	9		58	42	47	51	9		1.03156	0.835538	0.46968	0.774658	-0.889956	-1.48353	0.973693	0.795081	0.875521	0.691494	-0.35808	-1.48353	0.973693	0.648906	0.754095	0.835538	-0.35808	-1.48353
IPI00398725	ZNF644	Isoform 1 of Zinc finger protein 644	75	2.46878	0.932249	65		11	1	12		69	1	54	3	37		58		33		21		0.803213	-1.60441	-0.396058	-1.50616	-0.351211	-1.60441	0.864371	-1.50616	0.628192	-1.01557	0.325127	-1.60441	0.693182	-1.60441	0.244086	-1.60441	-0.0431304	-1.60441
IPI00942420	EHMT1	Isoform 1 of Histone-lysine N-methyltransferase EHMT1	71	2.42348	0.912494	64	7	14	9	9		62	13	51	18	27		59	8	30	12	18		0.843176	-0.593717	-0.240599	-0.469879	-0.469879	-1.58031	0.810811	-0.280338	0.626103	-0.100861	0.146249	-1.58031	0.761642	-0.528397	0.216342	-0.322617	-0.100861	-1.58031
IPI00016580	DSN1	Isoform 1 of Kinetochore-associated protein DSN1 homolog	26	2.37941	0.931888	12	20	6	26			7	33	15	25			9	27	15	30			0.277441	0.688243	-0.154124	0.954243	-1.13419	-1.13419	-0.0661121	1.24521	0.443271	0.911289	-1.13419	-1.13419	0.0859974	0.996775	0.443271	1.12225	-1.13419	-1.13419
IPI00018294	RLF	Zinc finger protein Rlf	96	2.33944	0.973515	33	38	36	55			24	72	68	63		1	33	69	60	73			0.0816116	0.172574	0.137156	0.437812	-1.71279	-1.71279	-0.108864	0.664963	0.613733	0.547969	-1.71279	-1.61484	0.0816116	0.626647	0.507446	0.6776	-1.71279	-1.71279
IPI00220795	EHMT2	Isoform 2 of Histone-lysine N-methyltransferase EHMT2	66	2.33026	0.879425	52	7	11	11	10	1	56	8	47	14	32		55	7	26	10	18		0.710617	-0.558121	-0.32994	-0.32994	-0.37937	-1.44973	0.7821	-0.492224	0.618438	-0.200831	0.31257	-1.54816	0.764394	-0.558121	0.169403	-0.37937	-0.0585793	-1.54816
IPI01010270	WIZ	WIZ protein	57	2.2989	0.979077	49	6	18	3	15		50	8	36	3	20		48	7	34	3	16		0.795081	-0.561814	0.0290338	-0.889956	-0.0793651	-1.48353	0.815372	-0.418506	0.51605	-0.889956	0.0945576	-1.48353	0.774658	-0.485712	0.46968	-0.889956	-0.0416549	-1.48353
IPI00479789	LRIF1	Isoform 1 of Ligand-dependent nuclear receptor-interacting factor 1	41	2.23737	0.960123	39	38	18	36			33	36	41	37			28	30	32	30			0.899688	0.872125	0.242553	0.816359	-1.33769	-1.33769	0.73085	0.816359	0.954243	0.844354	-1.33769	-1.33769	0.581912	0.64261	0.701772	0.64261	-1.33769	-1.33769
IPI00011857	CHAF1B	Chromatin assembly factor 1 subunit B	32	2.00386	0.897576	20	23	11	25		1	9	27	29	26	1		13	26	15	20			0.507446	0.626647	0.0816116	0.702686	-1.22728	-1.12722	-0.040504	0.776578	0.848708	0.739874	-1.12722	-1.22728	0.189854	0.739874	0.288412	0.507446	-1.22728	-1.22728
IPI00045914	SPEN	Msx2-interacting protein	202	1.94598	0.810831		3	3	19		1	2	46	29	38			2	52	33	52			-2.03806	-1.45857	-1.45857	-0.616504	-2.03806	-1.94066	-1.63715	-0.161553	-0.40698	-0.265903	-2.03806	-2.03806	-1.63715	-0.0920802	-0.340381	-0.0920802	-2.03806	-2.03806
IPI00183642	ZNF280C	Zinc finger protein 280C	51	1.91921	0.965173	27	27	12	26			22	31	21	22			16	21	21	27			0.37728	0.37728	-0.143228	0.349176	-1.4344	-1.4344	0.230463	0.484815	0.198894	0.230463	-1.4344	-1.4344	0.0250304	0.198894	0.198894	0.37728	-1.4344	-1.4344
IPI00941101	SUV39H1	Histone-lysine N-methyltransferase SUV39H1	22	1.91076	0.957352	15	20	8	19			9	21	11	12	1	1	7	15	6	13	1		0.580512	0.85195	0.117314	0.799704	-1.05881	-1.05881	0.19452	0.903431	0.334911	0.39988	-0.957282	-0.957282	0.0336519	0.580512	-0.0585793	0.462189	-0.957282	-1.05881
IPI00299033	KPNA3	Importin subunit alpha-3	22	1.85851	0.900448	6	12	4	14			10	19	14	15	3		3	9	9	14	1		-0.0585793	0.39988	-0.284071	0.522283	-1.05881	-1.05881	0.26671	0.799704	0.522283	0.580512	-0.433121	-1.05881	-0.433121	0.19452	0.19452	0.522283	-0.957282	-1.05881
IPI00792933	ZNF462	Isoform 3 of Zinc finger protein 462	136	1.85135	0.748316	23	3	2	3			20	9	17	2	1		40	4	19	16			-0.322296	-1.28313	-1.46292	-1.28313	-1.86529	-1.86529	-0.394691	-0.783572	-0.476876	-1.46292	-1.76764	-1.86529	-0.0139365	-1.15447	-0.420846	-0.507053	-1.86529	-1.86529
IPI00402209	ADNP2	ADNP homeobox protein 2	42	1.84801	0.970955	25	21	12	27			18	26	18	22	1		14	26	16	25			0.468001	0.334911	-0.0311913	0.530708	-1.34838	-1.34838	0.226006	0.499627	0.226006	0.369306	-1.24907	-1.34838	0.0623694	0.499627	0.147398	0.468001	-1.34838	-1.34838
IPI00921024	ZNF280D	Isoform 2 of Zinc finger protein 280D	61	1.83632	0.96715	30	23	13	21			21	26	25	17			19	15	16	17			0.322871	0.140693	-0.198265	0.0825479	-1.51345	-1.51345	0.0825479	0.222266	0.195741	-0.0458949	-1.51345	-1.51345	0.0206455	-0.118286	-0.081266	-0.0458949	-1.51345	-1.51345
IPI00097163	SGOL1	Isoform 6 of Shugoshin-like 1	27	1.80483	0.723748	2	10		14			1	20	10	13			1	9	2	9			-0.730555	0.129119	-1.15116	0.361734	-1.15116	-1.15116	-1.0505	0.653675	0.129119	0.307554	-1.15116	-1.15116	-1.0505	0.0623694	-0.730555	0.0623694	-1.15116	-1.15116
IPI00955853	ZNF292	Isoform 2 of Zinc finger protein 292	149	1.79249	0.952103	29	30	20	33			9	37	25	31			11	24	23	31			-0.247629	-0.229296	-0.441099	-0.177022	-1.90519	-1.90519	-0.826177	-0.112708	-0.32644	-0.211437	-1.90519	-1.90519	-0.732142	-0.347736	-0.369778	-0.211437	-1.90519	-1.90519
IPI00073580	ZNF689	Zinc finger protein 689	31	1.78804	0.686036	3	6	1	5				21	7	11				8	3	6			-0.60274	-0.250632	-1.11292	-0.347038	-1.21309	-1.21309	-1.21309	0.57495	-0.166264	0.10168	-1.21309	-1.21309	-1.21309	-0.090653	-0.60274	-0.250632	-1.21309	-1.21309
IPI00235842	ZNF483	Zinc finger protein 483	53	1.77245	0.63388	6	15	1	15			1	26	15	23			1	7	6	12			-0.526076	-0.0368017	-1.35259	-0.0368017	-1.4514	-1.4514	-1.35259	0.321044	-0.0368017	0.234569	-1.4514	-1.4514	-1.35259	-0.449252	-0.526076	-0.164764	-1.4514	-1.4514
IPI00893112	ZNF829	zinc finger protein 829 isoform 1	36	1.76899	0.866568	8	17	6	19			2	22	18	21			6	16	12	19			-0.175158	0.293661	-0.32994	0.374959	-1.27984	-1.27984	-0.864983	0.489148	0.334911	0.451969	-1.27984	-1.27984	-0.32994	0.251044	0.0623694	0.374959	-1.27984	-1.27984
IPI00026466	NIPBL	Isoform 2 of Nipped-B-like protein	156	1.76159	0.853295	2	8	2	23				29	9	24	1	1		42	14	50		1	-1.52345	-0.901926	-1.52345	-0.39338	-1.92525	-1.92525	-1.92525	-0.272252	-0.847501	-0.371506	-1.8277	-1.8277	-1.92525	-0.0661121	-0.639137	0.038129	-1.92525	-1.8277
IPI00554737	PPP2R1A	Serine/threonine-protein phosphatase 2A 65 kDa regulatory subunit A alpha isoform	39	1.7412	0.914176	7	10	9	15			7	22	15	16	2		3	14	9	7			-0.290921	-0.0943543	-0.154124	0.153651	-1.31546	-1.31546	-0.290921	0.425737	0.153651	0.196429	-0.901926	-1.31546	-0.712699	0.10906	-0.154124	-0.290921	-1.31546	-1.31546
IPI00002214	KPNA2	Importin subunit alpha-2	29	1.71613	0.738582	11	19	8	19		3	9	21	17	20	5	1	7	14	11	17	2		0.144582	0.546586	-0.0518846	0.546586	-1.18323	-0.570311	0.0184341	0.633298	0.455853	0.590385	-0.312157	-1.08283	-0.128819	0.309459	0.144582	0.455853	-0.764213	-1.18323
IPI00924883	ZNF625	zinc finger protein 625	24	1.71187	0.85241	1	6		10			1	17	5	12			2	9	2	8			-0.996996	-0.108864	-1.09813	0.206868	-1.09813	-1.09813	-0.996996	0.613733	-0.210703	0.334911	-1.09813	-1.09813	-0.674633	0.137156	-0.674633	0.0623694	-1.09813	-1.09813
IPI00100041	L3MBTL2	Isoform 1 of Lethal(3)malignant brain tumor-like protein 2	36	1.70569	0.849081	23	4	8	4	22	1	16	4	10	2	12	2	18	6	10	8	18	2	0.525564	-0.535287	-0.175158	-0.535287	0.489148	-1.18012	0.251044	-0.535287	-0.0478201	-0.864983	0.0623694	-0.864983	0.334911	-0.32994	-0.0478201	-0.175158	0.334911	-0.864983
IPI00646433	SCAI	Isoform 1 of Protein SCAI	39	1.70553	0.823711	15	9	2	18			21	18	17	22			13	11	13	13			0.153651	-0.154124	-0.901926	0.277441	-1.31546	-1.31546	0.39007	0.277441	0.237628	0.425737	-1.31546	-1.31546	0.0623694	-0.0388248	0.0623694	0.0623694	-1.31546	-1.31546
IPI00002929	SUV39H2	Isoform 3 of Histone-lysine N-methyltransferase SUV39H2	22	1.69597	0.96211	8	15	7	21			4	16	6	12			5	15	4	11			0.117314	0.580512	0.0336519	0.903431	-1.05881	-1.05881	-0.284071	0.637159	-0.0585793	0.39988	-1.05881	-1.05881	-0.162656	0.580512	-0.284071	0.334911	-1.05881	-1.05881
IPI00306330	NSL1	Kinetochore-associated protein NSL1 homolog	17	1.69428	0.785764	3	12	1	10			3	14	6	8			1	11	6	13			-0.299893	0.610683	-0.83849	0.458589	-0.941401	-0.941401	-0.299893	0.752881	0.0982746	0.291193	-0.941401	-0.941401	-0.83849	0.53614	0.0982746	0.682785	-0.941401	-0.941401
IPI00152535	CHD5	Chromodomain-helicase-DNA-binding protein 5	110	1.67256	0.977411	33	26	23	30		1	24	29	29	29	2	1	29	25	24	30	1	1	-0.00206244	-0.140675	-0.208717	-0.0585793	-1.77245	-1.67462	-0.185317	-0.0783129	-0.0783129	-0.0783129	-1.36902	-1.67462	-0.0783129	-0.162656	-0.185317	-0.0585793	-1.67462	-1.67462
IPI00397015	AHDC1	AT-hook DNA-binding motif-containing protein 1	75	1.66678	0.954735	23	8	11	19			24	22	37	35			25	14	20	25			0.0112011	-0.555331	-0.396058	-0.101285	-1.60441	-1.60441	0.037146	-0.0155322	0.325127	0.285252	-1.60441	-1.60441	0.0623694	-0.270046	-0.0716811	0.0623694	-1.60441	-1.60441
IPI00012578	KPNA4	Importin subunit alpha-4	22	1.63932	0.858627	6	10	3	10			5	15	12	11	1		2	8	6	7			-0.0585793	0.26671	-0.433121	0.26671	-1.05881	-1.05881	-0.162656	0.580512	0.39988	0.334911	-0.957282	-1.05881	-0.63293	0.117314	-0.0585793	0.0336519	-1.05881	-1.05881
IPI00026993	RNF2	E3 ubiquitin-protein ligase RING2	18	1.62938	0.866003	15	10	5	5	11	1	10	8	8	6	14	3	10	7	6	7	9		0.764394	0.413939	-0.0478201	-0.0478201	0.489148	-0.864983	0.413939	0.251044	0.251044	0.0623694	0.698522	-0.32994	0.413939	0.1609	0.0623694	0.1609	0.334911	-0.967555
IPI00248651	REV3L	Isoform 1 of DNA polymerase zeta catalytic subunit	175	1.60541	0.940795	27	9	15	34			15	21	29	26			9	12	17	25			-0.370034	-0.900612	-0.661169	-0.248585	-1.97544	-1.97544	-0.661169	-0.497222	-0.332936	-0.389448	-1.97544	-1.97544	-0.900612	-0.766904	-0.600897	-0.409498	-1.97544	-1.97544
IPI00304621	ZNF518B	Zinc finger protein 518B	70	1.572	0.764686	21	4	2	14			7	7	7	6			14	4	2	5			-0.00206244	-0.851938	-1.16749	-0.232923	-1.57407	-1.57407	-0.586825	-0.586825	-0.586825	-0.661169	-1.57407	-1.57407	-0.232923	-0.851938	-1.16749	-0.747709	-1.57407	-1.57407
IPI00647567	ZFP82	Zinc finger protein 82 homolog	33	1.5536	0.770525	4	7	1	18			2	16	12	29			2	11	6	15			-0.492224	-0.200831	-1.14106	0.39988	-1.24103	-1.24103	-0.824613	0.31257	0.117314	0.81721	-1.24103	-1.24103	-0.824613	0.0623694	-0.284071	0.26671	-1.24103	-1.24103
IPI00942469	ZNF302	Isoform 2 of Zinc finger protein 302	24	1.5501	0.898476	2	10	5	15				14	10	9			2	14	6	10			-0.674633	0.206868	-0.210703	0.507446	-1.09813	-1.09813	-1.09813	0.451969	0.206868	0.137156	-1.09813	-1.09813	-0.674633	0.451969	-0.108864	0.206868	-1.09813	-1.09813
IPI00935968	ZNF724P	Putative zinc finger protein 724	51	1.53267	0.735868	3	15	1	12			1	18	9	20			2	14	8	7			-0.83849	-0.0139365	-1.33551	-0.143228	-1.4344	-1.4344	-1.33551	0.0982746	-0.299893	0.166409	-1.4344	-1.4344	-1.02457	-0.0547658	-0.361475	-0.429823	-1.4344	-1.4344
IPI00289560	E2F6	Isoform 1 of Transcription factor E2F6	17	1.52127	0.857219	13	5	6	6	10	1	10	7	13	7	9	1	8	3	7	4	7		0.682785	-0.0139365	0.0982746	0.0982746	0.458589	-0.83849	0.458589	0.198894	0.682785	0.198894	0.37728	-0.83849	0.291193	-0.299893	0.198894	-0.143228	0.198894	-0.941401
IPI00029484	ZMYM3	Isoform 1 of Zinc finger MYM-type protein 3	66	1.48958	0.971316	7	8	5	11			13	18	21	26			11	13	7	16			-0.558121	-0.492224	-0.719929	-0.32994	-1.54816	-1.54816	-0.241184	-0.0585793	0.0336519	0.169403	-1.54816	-1.54816	-0.32994	-0.241184	-0.558121	-0.126372	-1.54816	-1.54816
IPI00101500	ZNF331	Zinc finger protein 331	31	1.47527	0.846219	3	6	3	7				14	7	11			2	11	6	8			-0.60274	-0.250632	-0.60274	-0.166264	-1.21309	-1.21309	-1.21309	0.262183	-0.166264	0.10168	-1.21309	-1.21309	-0.795459	0.10168	-0.250632	-0.090653	-1.21309	-1.21309
IPI00029095	TFDP1	Transcription factor Dp-1	14	1.47306	0.68713	10	3	1	4	7		7	4	6	4	8		8		3	3	6	1	0.621122	-0.195252	-0.747709	-0.0311913	0.334911	-0.851938	0.334911	-0.0311913	0.226006	-0.0311913	0.43578	-0.851938	0.43578	-0.851938	-0.195252	-0.195252	0.226006	-0.747709
IPI00296449	SENP7	Isoform 1 of Sentrin-specific protease 7	53	1.45311	0.74671	1	10	1	11				16	9	7				7	2	9			-1.35259	-0.26431	-1.35259	-0.212769	-1.4514	-1.4514	-1.4514	0.00171191	-0.320149	-0.449252	-1.4514	-1.4514	-1.4514	-0.449252	-1.04203	-0.320149	-1.4514	-1.4514
IPI00411592	CHD3	Isoform 2 of Chromodomain-helicase-DNA-binding protein 3	104	1.44766	0.987798	22	18	18	22		1	13	17	15	15	1		17	14	12	19	1		-0.202341	-0.310137	-0.310137	-0.202341	-1.74788	-1.65	-0.476876	-0.340077	-0.404617	-0.404617	-1.65	-1.74788	-0.340077	-0.439645	-0.516668	-0.28152	-1.65	-1.74788
IPI00642195	ZMYM4	Isoform 4 of Zinc finger MYM-type protein 4	88	1.42297	0.895841	9	3	2	4			10	8	7	9	1		17	5	10	11	1		-0.575885	-1.08799	-1.26982	-0.957282	-1.67462	-1.67462	-0.524211	-0.63293	-0.696789	-0.575885	-1.57657	-1.67462	-0.251653	-0.854578	-0.524211	-0.476876	-1.57657	-1.67462
IPI00465055	ZFP1	Isoform 2 of Zinc finger protein 1 homolog	26	1.41163	0.843476	1	4		8				12	5	13			2	11	3	10			-1.03338	-0.371506	-1.13419	0.013224	-1.13419	-1.13419	-1.13419	0.277441	-0.254091	0.334911	-1.13419	-1.13419	-0.712699	0.217213	-0.516668	0.153651	-1.13419	-1.13419
IPI00921835	ZNF747	cDNA FLJ54920, moderately similar to Homo sapiens zinc finger protein 689 (ZNF689), mRNA	22	1.39372	0.778291	3	5	2	8			1	11	8	10			2	6	6	11		1	-0.433121	-0.162656	-0.63293	0.117314	-1.05881	-1.05881	-0.957282	0.334911	0.117314	0.26671	-1.05881	-1.05881	-0.63293	-0.0585793	-0.0585793	0.334911	-1.05881	-0.957282
IPI00550815	PRR14	Proline-rich protein 14	29	1.38543	0.657634		3		3			6	12	8	10				3		3			-1.18323	-0.570311	-1.18323	-0.570311	-1.18323	-1.18323	-0.214484	0.2022	-0.0518846	0.0835801	-1.18323	-1.18323	-1.18323	-0.570311	-1.18323	-0.570311	-1.18323	-1.18323
IPI00025091	RPS11	40S ribosomal protein S11	10	1.38442	0.858674	5	12	9	7		4	2	8	8	10		3	3	14	9	12	2	3	0.334911	1.1717	0.841565	0.603347	-0.69408	0.179519	-0.232923	0.72506	0.72506	0.954243	-0.69408	-0.00206244	-0.00206244	1.38236	0.841565	1.1717	-0.232923	-0.00206244
IPI00031527	MIS12	Protein MIS12 homolog	14	1.38265	0.870292	2	5	2	4			1	9	7	10			2	6	3	5			-0.409498	0.105798	-0.409498	-0.0311913	-0.851938	-0.851938	-0.747709	0.530708	0.334911	0.621122	-0.851938	-0.851938	-0.409498	0.226006	-0.195252	0.105798	-0.851938	-0.851938
IPI00008380	PPP2CA	Serine/threonine-protein phosphatase 2A catalytic subunit alpha isoform	18	1.38149	0.897166	6	7	6	9			4	10	8	7	2		2	6	5	7			0.0623694	0.1609	0.0623694	0.334911	-0.967555	-0.967555	-0.175158	0.413939	0.251044	0.1609	-0.535287	-0.967555	-0.535287	0.0623694	-0.0478201	0.1609	-0.967555	-0.967555
IPI00412024	ZNF485	Zinc finger protein 485	30	1.37793	0.532781	7	6	2	5				12	3	11			1	9	7	8			-0.14793	-0.232923	-0.780116	-0.32994	-1.19841	-1.19841	-1.19841	0.179519	-0.586825	0.122643	-1.19841	-1.19841	-1.09813	-0.00206244	-0.14793	-0.0716811	-1.19841	-1.19841
IPI00006109	MAD2L2	Mitotic spindle assembly checkpoint protein MAD2B	11	1.37638	0.831625	8	2	3	6			6	5	6	6			5	3	7	5			0.637159	-0.284071	-0.0585793	0.39988	-0.739216	-0.739216	0.39988	0.26671	0.39988	0.39988	-0.739216	-0.739216	0.26671	-0.0585793	0.522283	0.26671	-0.739216	-0.739216
IPI00005492	WDR5	WD repeat-containing protein 5	22	1.35716	0.869403	12	5	7	6	6	1	10	6	6	8	6	1	9	6	7	5	9	2	0.39988	-0.162656	0.0336519	-0.0585793	-0.0585793	-0.957282	0.26671	-0.0585793	-0.0585793	0.117314	-0.0585793	-0.957282	0.19452	-0.0585793	0.0336519	-0.162656	0.19452	-0.63293
IPI00029023	ZNF627	Zinc finger protein 627	28	1.33507	0.77091		2		4				11	7	12			1	8	2	4			-1.16749	-0.747709	-1.16749	-0.409498	-1.16749	-1.16749	-1.16749	0.167586	-0.108864	0.226006	-1.16749	-1.16749	-1.06696	-0.0311913	-0.747709	-0.409498	-1.16749	-1.16749
IPI00299526	SUZ12	Polycomb protein SUZ12	41	1.32083	0.686849	12	5	3	1			10	5	6	2			8	4	9	6			-0.0168577	-0.489197	-0.736348	-1.23832	-1.33769	-1.33769	-0.122924	-0.489197	-0.397193	-0.92492	-1.33769	-1.33769	-0.246271	-0.598815	-0.181956	-0.397193	-1.33769	-1.33769
IPI00641330	RING1	Isoform 1 of E3 ubiquitin-protein ligase RING1	17	1.31868	0.711743	7	4	1	3	8		9	5	5	4	7	2	9	4	4	4	4		0.198894	-0.143228	-0.83849	-0.299893	0.291193	-0.941401	0.37728	-0.0139365	-0.0139365	-0.143228	0.198894	-0.507053	0.37728	-0.143228	-0.143228	-0.143228	-0.143228	-0.941401
IPI00328319	RBBP4	Isoform 1 of Histone-binding protein RBBP4	20	1.31188	0.819788	10	12	9	13	1	3	9	16	12	11	4	2	10	12	11	14	2	3	0.334911	0.474372	0.259685	0.539933	-0.913574	-0.384537	0.259685	0.72506	0.474372	0.406222	-0.232923	-0.586825	0.334911	0.474372	0.406222	0.603347	-0.586825	-0.384537
IPI00396149	ZNF566	Zinc finger protein 566	24	1.305	0.503181	7	7	1	8			1	10	7	10			2	10	7	6			-0.018933	-0.018933	-0.996996	0.0623694	-1.09813	-1.09813	-0.996996	0.206868	-0.018933	0.206868	-1.09813	-1.09813	-0.674633	0.206868	-0.018933	-0.108864	-1.09813	-1.09813
IPI00429689	PPP2CB	Serine/threonine-protein phosphatase 2A catalytic subunit beta isoform	18	1.30247	0.922342	5	7	6	7			4	9	8	6	2		2	6	5	6			-0.0478201	0.1609	0.0623694	0.1609	-0.967555	-0.967555	-0.175158	0.334911	0.251044	0.0623694	-0.535287	-0.967555	-0.535287	0.0623694	-0.0478201	0.0623694	-0.967555	-0.967555
IPI01015268	KPNA6	Importin subunit alpha-7	26	1.28784	0.783898	10	7	1	4			10	9	7	7	2		5	5	3	6			0.153651	-0.0661121	-1.03338	-0.371506	-1.13419	-1.13419	0.153651	0.0859974	-0.0661121	-0.0661121	-0.712699	-1.13419	-0.254091	-0.254091	-0.516668	-0.154124	-1.13419	-1.13419
IPI00003847	ZNF324	Zinc finger protein 324A	37	1.28454	0.811167	2	5	1	12			2	11	7	14			1	7	2	8			-0.877649	-0.437698	-1.1924	0.0454026	-1.29204	-1.29204	-0.877649	-0.00749776	-0.262865	0.142981	-1.29204	-1.29204	-1.1924	-0.262865	-0.877649	-0.190312	-1.29204	-1.29204
IPI00032003	EMD	Emerin	15	1.25449	0.806828	4	2	5		2		9	3	6		5	1	5	1	4		5		-0.0716811	-0.444475	0.0623694	-0.883846	-0.444475	-0.883846	0.474372	-0.232923	0.179519	-0.883846	0.0623694	-0.780116	0.0623694	-0.780116	-0.0716811	-0.883846	0.0623694	-0.883846
IPI00394985	ZNF569	Zinc finger protein 569	47	1.25203	0.878798		5		9				11	3	11				3	2	4			-1.39825	-0.556635	-1.39825	-0.256383	-1.39825	-1.39825	-1.39825	-0.146226	-0.800455	-0.146226	-1.39825	-1.39825	-1.39825	-0.800455	-0.987402	-0.664574	-1.39825	-1.39825
IPI00792734	ZNF773	Isoform 2 of Zinc finger protein 773	32	1.24993	0.750605	3	4	2	8				10	8	12			3	6	2	12			-0.618095	-0.476876	-0.81028	-0.108864	-1.22728	-1.22728	-1.22728	0.0226449	-0.108864	0.137156	-1.22728	-1.22728	-0.618095	-0.267665	-0.81028	0.137156	-1.22728	-1.22728
IPI00760941	ZNF316	Zinc finger protein 316	48	1.24955	0.710335	4	8	2	11			1	11	9	8			2	11	4	16			-0.674633	-0.32994	-0.996996	-0.158023	-1.40758	-1.40758	-1.30857	-0.158023	-0.267665	-0.32994	-1.40758	-1.40758	-0.996996	-0.158023	-0.674633	0.0623694	-1.40758	-1.40758
IPI00217809	ZNF100	Zinc finger protein 100	48	1.24955	0.672269		1		2				11	6	13				3	3	4			-1.40758	-1.30857	-1.40758	-0.996996	-1.40758	-1.40758	-1.40758	-0.158023	-0.476876	-0.0626509	-1.40758	-1.40758	-1.40758	-0.81028	-0.81028	-0.674633	-1.40758	-1.40758
IPI00307665	ZNF518A	Isoform 1 of Zinc finger protein 518A	88	1.2415	0.660744	4	2	2	1			12	8	14	10			4	8	5	5			-0.957282	-1.26982	-1.26982	-1.57657	-1.67462	-1.67462	-0.433121	-0.63293	-0.354168	-0.524211	-1.67462	-1.67462	-0.957282	-0.63293	-0.854578	-0.854578	-1.67462	-1.67462
IPI00419402	ZNF8	Zinc finger protein 8	44	1.20637	0.723045	2	5		11				10	3	19			5	7	6	9			-0.957282	-0.524211	-1.36902	-0.108864	-1.36902	-1.36902	-1.36902	-0.162656	-0.769579	0.23117	-1.36902	-1.36902	-0.524211	-0.354168	-0.433121	-0.220715	-1.36902	-1.36902
IPI00020127	RPA1	Replication protein A 70 kDa DNA-binding subunit	33	1.20343	0.961096	6	1	6		9		11		16		22	1	8		5		18		-0.284071	-1.14106	-0.284071	-1.24103	-0.0585793	-1.24103	0.0623694	-1.24103	0.31257	-1.24103	0.561291	-1.14106	-0.126372	-1.24103	-0.37937	-1.24103	0.39988	-1.24103
IPI00335720	ZNF92	Isoform 3 of Zinc finger protein 92	46	1.20141	0.76497		3	1	6			2	10	8	10			1	5	3	5			-1.38873	-0.790404	-1.28963	-0.455542	-1.38873	-1.38873	-0.977592	-0.187322	-0.307598	-0.187322	-1.38873	-1.38873	-1.28963	-0.546091	-0.790404	-0.546091	-1.38873	-1.38873
IPI00853359	ZNF273	Isoform 1 of Zinc finger protein 273	46	1.20141	0.666738		5		4			2	10	7	10				3	4	5			-1.38873	-0.546091	-1.38873	-0.654279	-1.38873	-1.38873	-0.977592	-0.187322	-0.377138	-0.187322	-1.38873	-1.38873	-1.38873	-0.790404	-0.654279	-0.546091	-1.38873	-1.38873
IPI00873015	ZNF607	zinc finger protein 607 isoform 2	48	1.19687	0.969208	1	3	3	5				10	4	18			1	3	3	7			-1.30857	-0.81028	-0.81028	-0.566932	-1.40758	-1.40758	-1.40758	-0.210703	-0.674633	0.137156	-1.40758	-1.40758	-1.30857	-0.81028	-0.81028	-0.398972	-1.40758	-1.40758
IPI00385464	C7orf74	Isoform 1 of Uncharacterized protein FLJ36031	14	1.18685	0.60247	3	3	4	2			3	7	5	5			2	3	2	6			-0.195252	-0.195252	-0.0311913	-0.409498	-0.851938	-0.851938	-0.195252	0.334911	0.105798	0.105798	-0.851938	-0.851938	-0.409498	-0.195252	-0.409498	0.226006	-0.851938	-0.851938
IPI00062873	ZNF764	Zinc finger protein 764	23	1.16795	0.805527	1	4		4				8	4	6			1	4	3	5			-0.977592	-0.307598	-1.07891	-0.307598	-1.07891	-1.07891	-1.07891	0.0890367	-0.307598	-0.0844166	-1.07891	-1.07891	-0.977592	-0.307598	-0.455542	-0.187322	-1.07891	-1.07891
IPI00290557	ZNF417	Zinc finger protein 417	41	1.15573	0.862036		3		5				9	3	9				2		4			-1.33769	-0.736348	-1.33769	-0.489197	-1.33769	-1.33769	-1.33769	-0.181956	-0.736348	-0.181956	-1.33769	-1.33769	-1.33769	-0.92492	-1.33769	-0.598815	-1.33769	-1.33769
IPI00413214	KPNA5	importin subunit alpha-6	26	1.14742	0.68178	6	4	1	3			8	4	6	4	2		4	4	3	5			-0.154124	-0.371506	-1.03338	-0.516668	-1.13419	-1.13419	0.013224	-0.371506	-0.154124	-0.371506	-0.712699	-1.13419	-0.371506	-0.371506	-0.516668	-0.254091	-1.13419	-1.13419
IPI00646478	ZNF568	Isoform 1 of Zinc finger protein 568	45	1.14606	0.758656	1	4	1	6				9	4	8			1	5	4	4			-1.27984	-0.643735	-1.27984	-0.444475	-1.37899	-1.37899	-1.37899	-0.232923	-0.643735	-0.29599	-1.37899	-1.37899	-1.27984	-0.535287	-0.643735	-0.643735	-1.37899	-1.37899
IPI00030334	PCGF6	Polycomb group RING finger protein 6	16	1.14519	0.938535	9	7	6	5	8	2	8	4	5	4	10	1	8	5	5	5	7	2	0.423531	0.240155	0.137156	0.0226449	0.334911	-0.476876	0.334911	-0.108864	0.0226449	-0.108864	0.507446	-0.81028	0.334911	0.0226449	0.0226449	0.0226449	0.240155	-0.476876
IPI00640322	ZNF567	Isoform 1 of Zinc finger protein 567	48	1.13991	0.65302	2	3		10				8	4	12			1	9	2	4			-0.996996	-0.81028	-1.40758	-0.210703	-1.40758	-1.40758	-1.40758	-0.32994	-0.674633	-0.108864	-1.40758	-1.40758	-1.30857	-0.267665	-0.996996	-0.674633	-1.40758	-1.40758
IPI00018748	ZNF430	Zinc finger protein 430	49	1.13803	0.642131		1	1	2			1	9	6	13				3	4	3			-1.4167	-1.31774	-1.31774	-1.00638	-1.4167	-1.4167	-1.31774	-0.278669	-0.487167	-0.0746518	-1.4167	-1.4167	-1.4167	-0.819887	-0.684465	-0.819887	-1.4167	-1.4167
IPI00302755	RBAK	RB-associated KRAB zinc finger protein	50	1.13623	0.712596		2		7				9	4	8			1	4	2	3			-1.42564	-1.01557	-1.42564	-0.419777	-1.42564	-1.42564	-1.42564	-0.289408	-0.69408	-0.351211	-1.42564	-1.42564	-1.32672	-0.69408	-1.01557	-0.829288	-1.42564	-1.42564
IPI00045864	ZNF587	Zinc finger protein 587	40	1.09379	0.824049		2		5				8	4	10				3		4			-1.32672	-0.913574	-1.32672	-0.476876	-1.32672	-1.32672	-1.32672	-0.232923	-0.586825	-0.108864	-1.32672	-1.32672	-1.32672	-0.724684	-1.32672	-0.586825	-1.32672	-1.32672
IPI00793638	C19orf68	Uncharacterized protein C19orf68	41	1.09141	0.656067	8	5	1	8			7	3	5	3			5	5	4	5			-0.246271	-0.489197	-1.23832	-0.246271	-1.33769	-1.33769	-0.317311	-0.736348	-0.489197	-0.736348	-1.33769	-1.33769	-0.489197	-0.489197	-0.598815	-0.489197	-1.33769	-1.33769
IPI00943971	MGA	MAX gene-associated protein isoform 1	171	1.0828	0.848749	89	38	40	47	123	13	77	64	83	64	95	21	116	56	86	65	87	23	0.364529	-0.175158	-0.146524	-0.0540319	0.627325	-0.718271	0.260138	0.135891	0.31336	0.135891	0.413939	-0.485712	0.576144	0.0513913	0.339181	0.145966	0.347681	-0.440067
IPI00176642	AURKB	Aurora kinase B	22	1.0746	0.56419	7	7	4	11	1	4	14	16	14	11	5	3	3	8	4	12	3	1	0.0336519	0.0336519	-0.284071	0.334911	-0.957282	-0.284071	0.522283	0.637159	0.522283	0.334911	-0.162656	-0.433121	-0.433121	0.117314	-0.284071	0.39988	-0.433121	-0.957282
IPI00166247	ZNF620	Isoform 1 of Zinc finger protein 620	26	1.06808	0.79674	2	5	1	5				7	3	7			1	5	3	5			-0.712699	-0.254091	-1.03338	-0.254091	-1.13419	-1.13419	-1.13419	-0.0661121	-0.516668	-0.0661121	-1.13419	-1.13419	-1.03338	-0.254091	-0.516668	-0.254091	-1.13419	-1.13419
IPI00472052	ZNF25	Zinc finger protein 25	26	1.06808	0.881083		4		3				7	3	6			1	6	2	5			-1.13419	-0.371506	-1.13419	-0.516668	-1.13419	-1.13419	-1.13419	-0.0661121	-0.516668	-0.154124	-1.13419	-1.13419	-1.03338	-0.154124	-0.712699	-0.254091	-1.13419	-1.13419
IPI00007401	IPO8	Importin-8	56	1.06622	0.861355	3	4	5	7			2	8	5	7		1	2	8	5	8	2		-0.88179	-0.747709	-0.641595	-0.476876	-1.47572	-1.47572	-1.06696	-0.409498	-0.641595	-0.476876	-1.47572	-1.37701	-1.06696	-0.409498	-0.641595	-0.409498	-1.06696	-1.47572
IPI00167901	ZNF383	Zinc finger protein 383	30	1.05048	0.790994	2	6	2	3				7	3	5			2	3	4	3			-0.780116	-0.232923	-0.780116	-0.586825	-1.19841	-1.19841	-1.19841	-0.14793	-0.586825	-0.32994	-1.19841	-1.19841	-0.780116	-0.586825	-0.444475	-0.586825	-1.19841	-1.19841
IPI00442098	PPP2R5C	serine/threonine-protein phosphatase 2A 56 kDa regulatory subunit gamma isoform isoform f	30	1.05048	0.832457		7	1	5				7	4	4				4	1	2			-1.19841	-0.14793	-1.09813	-0.32994	-1.19841	-1.19841	-1.19841	-0.14793	-0.444475	-0.444475	-1.19841	-1.19841	-1.19841	-0.444475	-1.09813	-0.780116	-1.19841	-1.19841
IPI00294603	ZMYM2	Similar to Zinc finger MYM-type protein 5	77	1.04778	0.873836	2	1	1				3	1	1	1			8	2	3				-1.21019	-1.51777	-1.51777	-1.61598	-1.61598	-1.61598	-1.02753	-1.51777	-1.51777	-1.51777	-1.61598	-1.61598	-0.568202	-1.21019	-1.02753	-1.61598	-1.61598	-1.61598
IPI00166817	ZNF561	Zinc finger protein 561	35	1.03436	0.544317	1	1	1	4				7	3	5			1	4	2	3			-1.16749	-1.16749	-1.16749	-0.521397	-1.26728	-1.26728	-1.26728	-0.232923	-0.661169	-0.409498	-1.26728	-1.26728	-1.16749	-0.521397	-0.851938	-0.661169	-1.26728	-1.26728
IPI00640218	ZNF709	Zinc finger protein 709	42	1.01844	0.528981	2	2	1	2				7	4	7			2	4	6	3			-0.935977	-0.935977	-1.24907	-0.935977	-1.34838	-1.34838	-1.34838	-0.32994	-0.610485	-0.32994	-1.34838	-1.34838	-0.935977	-0.610485	-0.409498	-0.747709	-1.34838	-1.34838
IPI00031589	ZNF354A	Zinc finger protein 354A	48	1.0086	0.803575	1	2	1	4				7	5	8			1	7	2	6			-1.30857	-0.996996	-1.30857	-0.674633	-1.40758	-1.40758	-1.40758	-0.398972	-0.566932	-0.32994	-1.40758	-1.40758	-1.30857	-0.398972	-0.996996	-0.476876	-1.40758	-1.40758
IPI00477192	ZNF708	Zinc finger protein 708	48	1.0086	0.513682		5		2			1	7	4	8			1	3	4	2			-1.40758	-0.566932	-1.40758	-0.996996	-1.40758	-1.40758	-1.30857	-0.398972	-0.674633	-0.32994	-1.40758	-1.40758	-1.30857	-0.81028	-0.674633	-0.996996	-1.40758	-1.40758
IPI00154558	ZNF420	Zinc finger protein 420	50	1.00586	0.858089	2	4	3	3				7	5	6	1		1	4	3	4			-1.01557	-0.69408	-0.829288	-0.829288	-1.42564	-1.42564	-1.42564	-0.419777	-0.586825	-0.497222	-1.32672	-1.42564	-1.32672	-0.69408	-0.829288	-0.69408	-1.42564	-1.42564
IPI00175202	ZNF433	Isoform 1 of Zinc finger protein 433	50	1.00586	0.869989	1	2		2				7	2	4			1	3	1	3			-1.32672	-1.01557	-1.42564	-1.01557	-1.42564	-1.42564	-1.42564	-0.419777	-1.01557	-0.69408	-1.42564	-1.42564	-1.32672	-0.829288	-1.32672	-0.829288	-1.42564	-1.42564
IPI00025417	ZNF45	Zinc finger protein 45	59	0.995882	0.767371		3		11				7	4	20				2	3	5			-1.49875	-0.905843	-1.49875	-0.270693	-1.49875	-1.49875	-1.49875	-0.502867	-0.772237	0.0728543	-1.49875	-1.49875	-1.49875	-1.09055	-0.905843	-0.666605	-1.49875	-1.49875
IPI00002853	PPP2R5E	Serine/threonine-protein phosphatase 2A 56 kDa regulatory subunit epsilon isoform	25	0.984475	0.945329	1	3		4				6	1	4				1		1			-1.01557	-0.497222	-1.11654	-0.351211	-1.11654	-1.11654	-1.11654	-0.132061	-1.01557	-0.351211	-1.11654	-1.11654	-1.11654	-1.01557	-1.11654	-1.01557	-1.11654	-1.11654
IPI00656071	TIMM50	Isoform 1 of Mitochondrial import inner membrane translocase subunit TIM50	16	0.984323	0.835605	9	9	11	10	3	4	6	15	14	13	4	5	7	10	13	14	3	2	0.423531	0.423531	0.587675	0.507446	-0.267665	-0.108864	0.137156	0.884209	0.812843	0.739874	-0.108864	0.0226449	0.240155	0.507446	0.739874	0.812843	-0.267665	-0.476876
IPI00303292	KPNA1	Importin subunit alpha-1	24	0.978063	0.854536	5	3	2	3			7	6	7	4	1	1	4	5	5	7			-0.210703	-0.476876	-0.674633	-0.476876	-1.09813	-1.09813	-0.018933	-0.108864	-0.018933	-0.32994	-0.996996	-0.996996	-0.32994	-0.210703	-0.210703	-0.018933	-1.09813	-1.09813
IPI00418556	ZNF66P	Putative zinc finger protein 66	37	0.947807	0.548391		3	1	2				6	2	7			1	2	2	1			-1.29204	-0.687694	-1.1924	-0.877649	-1.29204	-1.29204	-1.29204	-0.344234	-0.877649	-0.262865	-1.29204	-1.29204	-1.1924	-0.877649	-0.877649	-1.1924	-1.29204	-1.29204
IPI00414112	ZNF791	Zinc finger protein 791	38	0.945829	0.778383	1	3	1	3				6	4	10			2	4	4	5			-1.20434	-0.700375	-1.20434	-0.700375	-1.30391	-1.30391	-1.30391	-0.35808	-0.561814	-0.0793651	-1.30391	-1.30391	-0.889956	-0.561814	-0.561814	-0.451149	-1.30391	-1.30391
IPI01014001	ZNF181	zinc finger protein 181 isoform 2	39	0.943956	0.763573		2	2	3				5	3	5				6	2	2			-1.31546	-0.901926	-0.901926	-0.712699	-1.31546	-1.31546	-1.31546	-0.464201	-0.712699	-0.464201	-1.31546	-1.31546	-1.31546	-0.371506	-0.901926	-0.901926	-1.31546	-1.31546
IPI00943572	ZNF730	LOW QUALITY PROTEIN: putative zinc finger protein 730	43	0.93736	0.567264		2		2				6	2	5				2	1				-1.35883	-0.946759	-1.35883	-0.946759	-1.35883	-1.35883	-1.35883	-0.421468	-0.946759	-0.512847	-1.35883	-1.35883	-1.35883	-0.946759	-1.25957	-1.35883	-1.35883	-1.35883
IPI00303099	CDCA8	Borealin	17	0.936764	0.567977		3	2	4			6	6	5	4		1	2	4	3	3			-0.941401	-0.299893	-0.507053	-0.143228	-0.941401	-0.941401	0.0982746	0.0982746	-0.0139365	-0.143228	-0.941401	-0.83849	-0.507053	-0.143228	-0.299893	-0.299893	-0.941401	-0.941401
IPI00796632	ZNF195	Isoform 4 of Zinc finger protein 195	46	0.933185	0.821739	1	3		3				6	3	9			2	3	2	4			-1.28963	-0.790404	-1.38873	-0.790404	-1.38873	-1.38873	-1.38873	-0.455542	-0.790404	-0.244807	-1.38873	-1.38873	-0.977592	-0.790404	-0.977592	-0.654279	-1.38873	-1.38873
IPI00643418	ZNF737, ZNF93	Zinc finger protein 737	50	0.928417	0.700455		1		1				6	2	5			1	2	1	1			-1.42564	-1.32672	-1.42564	-1.32672	-1.42564	-1.42564	-1.42564	-0.497222	-1.01557	-0.586825	-1.42564	-1.42564	-1.32672	-1.01557	-1.32672	-1.32672	-1.42564	-1.42564
IPI00395865	RBBP7	Histone-binding protein RBBP7	20	0.921737	0.696369	8	10	9	9	1	5	6	10	6	9	3	2	7	9	8	8	2	3	0.179519	0.334911	0.259685	0.259685	-0.913574	-0.108864	-0.00206244	0.334911	-0.00206244	0.259685	-0.384537	-0.586825	0.0929735	0.259685	0.179519	0.179519	-0.586825	-0.384537
IPI00012395	ZNF43	Isoform 2 of Zinc finger protein 43	62	0.917879	0.754492		2		1				6	2	5			1	3	2	2			-1.52062	-1.11292	-1.52062	-1.42209	-1.52062	-1.52062	-1.52062	-0.60274	-1.11292	-0.69026	-1.52062	-1.52062	-1.42209	-0.928637	-1.11292	-1.11292	-1.52062	-1.52062
IPI00019829	ZFP28	Zinc finger protein 28 homolog	63	0.917185	0.701978	1	2	1	2				6	3	7			2	4	3	2			-1.42916	-1.12013	-1.42916	-1.12013	-1.52767	-1.52767	-1.52767	-0.610485	-0.935977	-0.535287	-1.52767	-1.52767	-1.12013	-0.802932	-0.935977	-1.12013	-1.52767	-1.52767
IPI00008208	ZNF107	Zinc finger protein 107	68	0.91403	0.614945		3		2				6	2	4				3	2	1			-1.56131	-0.970926	-1.56131	-1.15447	-1.56131	-1.56131	-1.56131	-0.647278	-1.15447	-0.83849	-1.56131	-1.56131	-1.56131	-0.970926	-1.15447	-1.46292	-1.56131	-1.56131
